# Innate antiviral readiness drives the expansion of protective T stem cell memory against influenza

**DOI:** 10.64898/2025.12.06.692757

**Authors:** Ivan Tomic, David Ahern, Jeffrey Tomalka, Alba Escalera, Teresa Aydillo, Matthew D. Pauly, Nadine Rouphael, Seema S. Lakdawala, Naseem Sadek, Elizabeth Clutterbuck, Nisha Singh, Parvinder Aley, Hannah Robinson, Spyridoula Marinou, Stephanie P. Hao, Matthew Fish, Helder Nakaya, CHIM Study Group, Claudia Monaco, Adolfo Garcia-Sastre, Andrew J Pollard, Adriana Tomic

**Author notes:** Correspondence to: Adriana Tomic, Boston University. Equal contribution (Andrew J Pollard, Adriana Tomic).

## Abstract

The development of T-cell-based influenza vaccines relies on eliciting broad CD8+ T-cell immunity, wherein T stem cell-like memory (T_SCM_) cells serve as the ultimate long-lived reservoir for immune memory, thereby unlocking the potential for durable protection against viral drift and shift. However, the specific immunological cues that drive the robust expansion and functional preservation of this self-renewing, multipotent subset remain unknown. Here, utilizing multi-omic systems immunology in a pediatric cohort immunized with live attenuated influenza vaccine, we identified the determinants governing the expansion of influenza virus-reactive T_SCM_ cells. We show that a pre-existing state of innate antiviral readiness, defined by a plasmacytoid dendritic cell-associated type I interferon signature, is the requisite condition for a robust T_SCM_ expansion. Mechanistically, this baseline innate state enhances antigen priming and enforces a qualitative divergence in T-cell fate, driving responders toward a functionally poised, Th1-dominant phenotype while non-responders default to a dysfunctional, hyper-proliferative state. To determine the clinical relevance of this cellular subset, we analyzed an independent controlled human influenza challenge study. This validation revealed a critical functional division of labor in host defense: whereas pre-existing antibodies primarily mitigated symptom severity, the baseline frequency of influenza virus-reactive T_SCM_ cells was the strongest predictor of rapid viral load clearance. These findings establish that the expansion of durable cellular memory is not stochastic but is predetermined by the innate cytokine environment, providing a predictive biomarker for patient stratification and a validated target for adjuvants designed to expand the T_SCM_ reservoir deliberately.
