## Supplemental table 1 for "Innate antiviral readiness drives the expansion of protective T stem cell memory against influenza"

Table S1. Causal mediation analysis results. This analysis estimates the Average Causal Mediation Effects (ACME) and Average Direct Effects (ADE) across three different model specifications (n=19). The results determine the proportion of the total effect mediated through the hypothesized causal pathways.
Model	Effect	Estimate	95% CI Lower	95% CI Upper	p-value
Model 1 (N=19)	ACME (Average)	237.2	-93.8	786.75	0.21
	ADE (Average)	118.5	-380.4	636.89	0.66
	Total Effect	355.6	-254.2	1081.3	0.3
	Prop. Mediated	0.5	-3.6	4.71	0.32
Model 2 (N=19)	ACME (Average)	-0.388	-4.405	3.85	0.843
	ADE (Average)	3.205	-2.464	8.69	0.268
	Total Effect	2.817	-0.259	5.99	0.076
	Prop. Mediated	-0.147	-3.577	4.81	0.825
Model 3 (N=19)	ACME (Average)	1.393	-1.605	4.87	0.39
	ADE (Average)	-0.001	-3.536	3.45	0.99
	Total Effect	1.392	-0.757	3.77	0.24
	Prop. Mediated	0.783	-9.369	10.08	0.5
Note: Estimates were obtained via Quasi-Bayesian Monte Carlo approximation (2000 simulations). The "Prop. Mediated" represents the proportion of the total effect that is explained by the mediator. Confidence intervals (CI) that cross zero indicate the effect is not statistically significant at the p<0.05 level.
Legend (Abbreviations):
ACME: Average Causal Mediation Effect
ADE: Average Direct Effect
CI: Confidence Interval
Prop. Mediated: Proportion Mediated
