## Supplemental table 2 for "Innate antiviral readiness drives the expansion of protective T stem cell memory against influenza"

Table S2. Path analysis results connecting pDC baseline to responder status. This analysis evaluates the sequential relationships between pDC baseline levels, ISG scores, APC priming scores, and Th1 response scores in predicting responder status (n=19).
Outcome Variable	Predictor	Unstd. Estimate (B)	Std. Error (SE)	Std. Estimate (β)	z-value	p-value	R-Square
ISG score	PDC Baseline	237.259	69.112	0.691	3.433	0.001	0.477
APC priming score	IFN ISG Score	0.686	0.177	0.922	3.873	<0.001	0.849
Th1 response score	APC Priming Score	0.486	0.097	0.734	5.005	<0.001	0.539
Responder status	Th1 Response Score	1.039	0.485	0.35	2.144	0.032	0.854
	IFN ISG Score	0.949	0.327	0.65	2.902	0.004
Model Fit Indices (Scaled)	Value
Chi-square (χ²)	5.155 (df=5; p=0.397)
CFI	0.992
TLI	0.99
RMSEA	0.041 (90% CI: 0.000 - 0.332)
SRMR	0.078
Note: B = unstandardized regression coefficient; SE = robust standard error; β = standardized regression coefficient. The model was estimated using Diagonally Weighted Least Squares (DWLS) with robust standard errors to account for the sample size and data distribution. Scaled fit indices are reported: χ2 = Chi-square test of model fit; CFI = Comparative Fit Index; TLI = Tucker-Lewis Index; RMSEA…
Legend (Abbreviations):
APC: Antigen Presenting Cell
IFN: Interferon
ISG: Interferon-Stimulated Gene
PDC: Plasmacytoid Dendritic Cell
Th1: T Helper Type 1
CI: Confidence Interval
