## Supplemental table 3 for "Innate antiviral readiness drives the expansion of protective T stem cell memory against influenza"

Table S3. Path analysis results connecting Macrophage baseline to responder status. This alternative analysis evaluates the sequential relationships between Macrophage baseline levels, ISG scores, APC priming scores, and Th1 response scores in predicting responder status (n=19).
Outcome Variable	Predictor	Unstd. Estimate (B)	Std. Error (SE)	Std. Estimate (β)	z-value	p-value	R-Square
ISG score	Macrophage Baseline	1510.911	502.461	0.587	3.007	0.003	0.345
APC priming score	IFN ISG Score	0.63	0.159	0.768	3.96	<0.001	0.589
Th1 response score	APC Priming Score	0.516	0.081	0.86	6.38	<0.001	0.739
Responder status	Th1 Response Score	2.003	0.91	0.753	2.2	0.028	0.73
	IFN ISG Score	0.188	0.521	0.144	0.362	0.717
Model Fit Indices (Scaled)	Value
Chi-square (χ²)	2.885 (df=5; p=0.718)
CFI	1
TLI	1.144
RMSEA	0.000 (90% CI: 0.000 - 0.242)
SRMR	0.076
Note: B = unstandardized regression coefficient; SE = robust standard error; β = standardized regression coefficient. The model was estimated using Diagonally Weighted Least Squares (DWLS) with robust standard errors to account for the sample size and data distribution. Scaled fit indices are reported: χ² = Chi-square test of model fit; CFI = Comparative Fit Index; TLI = Tucker-Lewis Index; RMSEA…
Legend (Abbreviations):
APC: Antigen Presenting Cell
IFN: Interferon
ISG: Interferon-Stimulated Gene
Th1: T Helper Type 1
CI: Confidence Interval
