## Supplemental table 4 for "Innate antiviral readiness drives the expansion of protective T stem cell memory against influenza"

Table S3. Feature loadings for Component 1. This table presents the loading values for the top features driving Component 1. Features include specific genes, pathway database signatures, and derived clusters. Negative and positive loadings indicate the direction of association with the component.
Feature description	Loading
Blanco-Melo: Bronchial Epithelial Cells Influenza A (del NS1) Infection (DN)	-0.124
NDRG4	0.118
Reactome: Adaptive Immune System	-0.105
Reactome: Immunoregulatory Interactions Between Lymphoid and Non-Lymphoid Cell	-0.105
Reactome: Interleukin 7 Signaling	-0.104
Reactome: Signaling by Interleukins	-0.104
Reactome: Signaling by Notch	-0.104
Reactome: Regulation of IFNa Signaling	-0.104
Han: JNK Signaling (Up)	-0.102
Hallmark: Interferon Alpha Response	-0.102
Hallmark: Interferon Gamma Response	-0.102
Blanco-Melo: Bronchial Epithelial Cells Influenza A Infection (Up)	-0.102
Blanco-Melo: COVID-19 SARS-CoV-2 Infection Calu3 Cells (Up)	-0.102
Blanco-Melo: Human Parainfluenza Virus 3 Infection A594 Cells (Up)	-0.102
Blanco-Melo: Respiratory Syncytial Virus Infection A594 Cells (Up)	-0.102
Bosco: Interferon Induced Antiviral Module	-0.102
Browne: Interferon Responsive Genes	-0.102
Reactome: Cytokine Signaling in Immune System	-0.102
Reactome: Interferon Alpha/Beta Signaling	-0.102
Reactome: Interferon Signaling	-0.102
Grandvaux: IFN Response (Not via IRF3)	-0.102
WikiPathways: Type II Interferon Signaling (IFNG)	-0.102
Reactome: Class I MHC Mediated Antigen Processing Presentation	-0.102
Reactome: DDX58/IFIH1 Mediated Induction of Interferon Alpha/Beta	-0.102
ASIC1	0.101
Blanco-Melo: COVID-19 SARS-CoV-2 Pos Patient Lung Tissue (Up)	-0.101
Blanco-Melo: COVID-19 Bronchial Epithelial Cells SARS-CoV-2 Infection (Up)	-0.101
Blanco-Melo: COVID-19 SARS-CoV-2 Infection A594 ACE2 Expressing Cells (Up)	-0.101
Grandvaux: IRF3 Targets (Up)	-0.101
FGF19	0.099
Blanco-Melo: Beta Interferon Treated Bronchial Epithelial Cells (Up)	-0.099
Reactome: Antiviral Mechanism by IFN Stimulated Genes	-0.099
MRPL45	0.099
Bosco: Th1 Cytotoxic Module	-0.094
Blanco-Melo: Influenza A Infection A594 Cells (Up)	-0.094
Blanco-Melo: Bronchial Epithelial Cells Influenza A Infection (Up)	-0.094
SCO2	-0.092
Reactome: Interferon Gamma Signaling	-0.091
Reactome: OAS Antiviral Response	-0.091
WikiPathways: Type I Interferon Induction and Signaling During SARS-CoV-2	-0.091
Hallmark: TNFa Signaling via NFkB	-0.09
Gery: CEBP Targets	-0.09
WikiPathways: IL-18 Signaling Pathway	-0.09
OASL	-0.09
ISG Score	-0.089
Hallmark: Inflammatory Response	-0.088
ZBP1	-0.088
Blanco-Melo: Human Parainfluenza Virus 3 Infection A594 Cells (DN)	0.087
ODF3B	-0.087
PARP14	-0.087
KIF14	-0.086
PARP9	-0.086
CCL4	-0.085
Reactome: Antigen Processing Cross Presentation	-0.085
Reactome: Cross Presentation of Soluble Exogenous Antigens (Endosomes)	-0.085
WDR86	0.085
MX1	-0.084
Li: Induced T to Natural Killer (Up)	-0.084
FAM118A	0.084
IFIT3	-0.083
HERC5	-0.083
IFIT2	-0.083
IFI35	-0.083
Hallmark: mTORC1 Signaling	-0.082
SCARF1	-0.082
EPSTI1	-0.082
EXOC3L1	-0.081
Reactome: Interleukin-1 Family Signaling	-0.081
Reactome: Interleukin-1 Processing	-0.081
BATF2	-0.081
CXCL10	-0.08
APOL6	-0.08
UBE2L6	-0.08
ANKRD22	-0.079
FCGR1A	-0.079
DDX58	-0.079
Reactome: Dectin-1 Mediated Noncanonical NF-kB Signaling	-0.079
LAP3	-0.078
CMPK2	-0.078
DHRS9	-0.078
XAF1	-0.078
OAS1	-0.078
STAT1	-0.077
OAS3	-0.077
Reactome: Interleukin-12 Family Signaling	-0.077
IFN Gamma	-0.076
Reactome: Interleukin-1 Signaling	-0.076
KEGG: NOD-like Receptor Signaling Pathway	-0.076
CCL3	-0.075
TRIM22	-0.075
LAMP3	-0.074
IL-17C	0.074
RSAD2	-0.074
GBP1	-0.074
Hallmark: IL-2 STAT5 Signaling	-0.072
GBP5	-0.072
TNFSF10	-0.072
Reactome: Interleukin-12 Signaling	-0.072
RUFY4	-0.071
OTOF	-0.071
IL-18	-0.071
KEGG: Cytosolic DNA Sensing Pathway	-0.069
KEGG: RIG-I-like Receptor Signaling Pathway	-0.069
Reactome: TRAF3 Dependent IRF Activation Pathway	-0.069
Reactome: TRAF6 Mediated IRF7 Activation	-0.069
WikiPathways: Cytosolic DNA Sensing Pathway	-0.069
SERPING1	-0.069
Hallmark: Complement	-0.069
Reactome: Innate Immune System	-0.069
CXCL11	-0.069
Hallmark: IL-6 JAK STAT3 Signaling	-0.069
PID: GM-CSF Pathway	-0.069
PID: IFNG Pathway	-0.069
PID: IL-12 Pathway	-0.069
Reactome: Interleukin-4 and Interleukin-13 Signaling	-0.069
RTP4	-0.068
CALHM6	-0.067
TNFAIP6	-0.066
PDC	-0.066
KEGG: Hedgehog Signaling Pathway	0.066
Reactome: WNT Ligand Biogenesis and Trafficking	0.066
WNT Signaling	0.066
WikiPathways: WNT Signaling Pathway and Pluripotency	0.066
KEGG: WNT Signaling Pathway	0.065
WikiPathways: WNT Signaling	0.065
Reactome: Interleukin-10 Signaling	-0.064
SIGLEC1	-0.064
USP18	-0.064
Reactome: C-Type Lectin Receptors (CLRs)	-0.061
Reactome: Neutrophil Degranulation	-0.061
Reactome: Toll-Like Receptor Cascades	-0.06
Reactome: Toll-Like Receptor TLR1/TLR2 Cascade	-0.06
GBP1P1	-0.06
IFI6	-0.058
IFIT1	-0.058
ATF3	-0.056
PD-L1	-0.056
Cluster 9	0.056
IFI44L	-0.055
IFI44	-0.052
MCP-3	0.05
CXCL9	-0.05
SEPTIN4	-0.05
DEFA3	-0.049
HAI Brisbane	0.046
ADA	-0.045
TNF	-0.044
TSCM	-0.043
Cluster 12	0.041
CXCL6	-0.036
Cluster 6	-0.035
CXCL1	-0.029
OSM	-0.028
Cluster 5	-0.028
Cluster 8	0.027
TWEAK	0.023
MCP-1	0.021
Cluster 4	-0.021
CCL20	0.019
CASP8	-0.019
IL-12B	0.019
TNFB	-0.017
Cluster 2	-0.015
TRANCE	-0.014
MCP-2	-0.013
Reactome: Transport of Bile Salts/Organic Acids/Metal Ions	-0.011
Cluster 3	0.011
Cluster 7	-0.011
Hallmark: WNT Beta Catenin Signaling	-0.011
EN-RAGE	-0.005
IL-17A	-0.005
CD40	0.004
Cluster 1	0.004
Cluster 11	0.003
Cluster 10	-0.002
CXCL5	0.001
HAI Kansas	0
Note: Feature names are derived from their respective source databases or gene symbols. Databases include Reactome, KEGG, WikiPathways, PID (Pathway Interaction Database), and MSigDB Hallmark collections. "Blanco-Melo" refers to signatures derived from Blanco-Melo et al. "DN" = Downregulated; "Up" = Upregulated. Loading values indicate the strength and direction of the variable's contribution to …
